# Co-Hyperpolarized Dehydroascorbate and Pyruvate MRI Predicts Treatment Response in Glioblastoma

**DOI:** 10.1101/2025.11.11.687898

**Authors:** Elizabeth Coffee, Paola Porcari, Saket Patel, Grace Figlioli, Marjan Berishaj, Ingo K. Mellinghoff, Kayvan R. Keshari

**Author notes:** **Corresponding Author:** Kayvan R. Keshari, PhD. 417 E 68^th^ St., New York, NY 10065. These authors contributed equally to this work (Paola Porcari, Saket Patel).

## Abstract

**Purpose:** Early noninvasive assessments of treatment response are desperately needed to improve outcomes in glioblastoma (GBM). Molecular imaging techniques that measure glycolytic metabolism are being increasingly studied, but limitations such as variable substrate delivery present significant barriers to clinical interpretation. To develop more robust translational imaging biomarkers, we propose utilizing the interrogation of oxidative stress, a critical component of tumor metabolism for which no method of clinical measurement currently exists. This study investigates the simultaneous measure of oxidative stress and glycolytic flux using co-hyperpolarized [1-^13^C] dehydroascorbate and [1-^13^C] pyruvate (HP DHA/PA) as a predictor of treatment response in GBM.

**Experimental Design:** To establish a model that exhibits known metabolic responses to oxidative stress, we characterize radiation induced metabolic reprogramming in four human GBM lines (U87, U251, A172, T98) *in vitro*. We extend this in vivo and establish radiosensitive and radioresistant orthotopic xenograft models to investigate HP DHA/PA magnetic resonance imaging as a predictor of treatment response.

**Results:** *In vitro* analyses revealed that radiation upregulates the pentose phosphate pathway and response is augmented by glutathione depletion. *In vivo* metabolomic profiling identified preferential nucleotide metabolism pathways in each tumor type. HP DHA/PA imaging revealed that DHA perfusion was not impacted by blood-brain-barrier integrity and detected reductions in DHA-to-vitamin C and pyruvate-to-lactate conversion in treatment-sensitive tumors, reflecting diminished reductive capacity following radiation.

**Conclusions:** These findings demonstrate successful prediction of radiosensitivity in GBM utilizing measurement of oxidative stress and establish HP DHA/PA imaging as an innovative method to address existing clinical limitations in treatment response assessment.
