## Supplemental 2 for "Co-Hyperpolarized Dehydroascorbate and Pyruvate MRI Predicts Treatment Response in Glioblastoma"

### Sheet: Sheet1
compound	HMDB	U251_1	U251_2	U251_3	U251RT_1	U251RT_2	U251RT_3	U87_1	U87_2	U87_3	U87RT_1	U87RT_2	U87RT_3
1-Methyladenosine	HMDB0003331	10768.8	10117.7	9285.67	37737.7	38931.2	0	21426.2	15297.5	8357.44	27857.7	53974.6	40602.9
1-Methylnicotinamide	HMDB0000699	0	0	0	0	0	0	0	0	0	0	0	0
2-Hydroxycaproic acid	HMDB0001624	164874	162601	199231	1.3701e+06	1252936	1.19123e+06	212516	223641	232512	1096043	1088169	1.10218e+06
2-Hydroxyvaleric acid	HMDB0001863	3.34496e+06	3.58342e+06	3.23513e+06	21656838	19787930	19011320	3.60959e+06	4223794	3.62361e+06	23737984	25134016	25011738
3-Hydroxymethylglutaric acid	HMDB0000355	7.6991e+06	7792770	7256352	21123926	20878332	19833268	8235733	8614987	8699332	19322454	19129480	19879466
3-Indolepropionic acid	HMDB0002302	0	0	0	0	0	0	0	0	0	0	0	0
3-Methylhistidine	HMDB0000479	66131.5	78060.8	66208.4	289616	272115	219584	104841	82442	80691.2	259088	273628	258010
3-Phosphoglyceric acid	HMDB0000807	538388	464304	358795	4151736	3.47061e+06	2.94873e+06	550400	909613	604916	2.85874e+06	3.28256e+06	3452829
4-Acetamidobutanoic acid	HMDB0003681	0	0	0	0	0	0	0	0	0	0	0	0
4-Guanidinobutanoic acid	HMDB0003464	6.82073e+06	6643845	5977365	10848113	10505788	9485126	7918254	9257170	7.59018e+06	9906058	9963918	9964397
4-Hydroxyproline	HMDB0000725	445730	439653	418293	1.38639e+06	1.24688e+06	1.20058e+06	576443	552745	549237	1058075	1.09265e+06	1.16187e+06
4-Pyridoxic acid	HMDB0000017	92544.1	124710	115776	138771	202995	207909	114251	107156	94490.2	244077	232443	167366
4-Trimethylammoniobutanoic acid	HMDB0001161	0	0	0	0	0	0	0	0	0	0	0	0
5-Thymidylic acid	HMDB0001227	134801	153714	106711	1711901	1.60639e+06	1.36115e+06	121409	133809	137842	1094039	943664	1.19063e+06
6-Phosphogluconic acid	HMDB0001316	650561	549621	516396	4309346	4.05559e+06	3374236	244100	271390	217663	2260289	2.79524e+06	2.53653e+06
6-Phosphonoglucono-D-lactone	HMDB0001127	0	0	0	0	0	0	0	0	0	0	0	0
Acetyl-CoA	HMDB0001206	0	0	0	0	0	0	0	0	0	0	0	0
Acetylcholine	HMDB0000895	746827	873706	703016	2.03826e+06	2.09208e+06	2083814	828691	778271	732261	1.7792e+06	1.89156e+06	2.0738e+06
Acetylcysteine	HMDB0001890	5.37518e+06	5.67527e+06	4694741	10964583	8444968	9253779	5162015	6905082	5.89556e+06	7355631	8.33475e+06	8499841
Adenine	HMDB0000034	1.05929e+06	850945	692760	2.4248e+06	2.46055e+06	1.8674e+06	1.48854e+06	1.11636e+06	1.19808e+06	2398440	2.62625e+06	2.27791e+06
Adenosine	HMDB0000050	204887	194518	228560	770244	930381	937442	574569	1.33966e+06	1.56482e+06	1.05301e+06	1.07483e+06	1.57761e+06
Adenosine monophosphate	HMDB0000045	737965	883402	657959	2.52871e+06	2.61635e+06	2.06281e+06	849325	874130	792716	2.42817e+06	2.08673e+06	2.26003e+06
Adenosine triphosphate	HMDB0000538	1.09218e+06	839667	535590	8132030	3.75369e+06	4.08922e+06	433095	985073	585625	2.03999e+06	4.03103e+06	4.30591e+06
ADP	HMDB0001341	1.68908e+06	1863276	1.22843e+06	12711584	11203602	8670949	1.11733e+06	2.06853e+06	2.04734e+06	9644000	7859069	9693604
ADP-glucose	HMDB0006557	37041.1	41713	33321.3	254075	196015	213307	32434.2	46007.6	50170.2	152772	148578	178712
AICAR	HMDB0001517	128357	114346	105141	37388.8	42583.6	29862.1	0	0	0	17304.9	15527.7	18172.7
Allantoin	HMDB0000462	61011.5	116804	65691.4	181357	151546	180628	87643	66313.4	69000.1	151240	153652	145632
Aminoadipic acid	HMDB0000510	503755	565441	496341	1.06775e+06	1.02547e+06	1.15045e+06	820108	808885	765232	2.0372e+06	2.17741e+06	2.13339e+06
Anserine	HMDB0000194	0	0	0	0	0	0	0	0	0	0	0	0
Argininosuccinic acid	HMDB0000052	585806	641964	585940	901995	824139	887966	688089	688242	665338	724932	633934	757278
Asymmetric dimethylarginine	HMDB0001539	219285	326685	296830	442244	414486	471797	241666	241545	240115	429738	435107	400679
Betaine	HMDB0000043	9674518	22018030	10285461	35794312	33686060	32272230	12799199	11541145	11932580	29710780	29531016	31050928
Butyrylcarnitine	HMDB0002013	20135812	20814110	18838874	50218860	46756108	45137980	17061526	18288882	16142870	32810852	39048516	40620356
Caprylic acid	HMDB0000482	2.17981e+06	1.9558e+06	2.27791e+06	20880560	17642478	19727752	7.28809e+06	7200973	3.72174e+06	20628244	18112962	20531236
Carnosine	HMDB0000033	873753	854426	886218	1.21636e+06	1.18015e+06	1.16077e+06	955582	1.00996e+06	979054	1.21365e+06	1.2359e+06	1.32997e+06
CDP	HMDB0001546	120202	143239	104758	1.05696e+06	982052	891096	86258.1	159190	178210	689936	538337	684175
CDP-Ethanolamine	HMDB0001564	0	0	19393.8	187615	119245	143901	23860.4	26978.9	29571.8	164538	149699	146326
Choline	HMDB0000097	33227978	29484336	28209232	127382152	119571120	122874864	39560152	39615552	36311572	119777336	130277560	132827960
cis-Aconitic acid	HMDB0000072	17027676	17373330	16152484	50134044	42736896	39104592	17542884	17766382	16407113	42965828	43895316	42611060
Citicoline	HMDB0001413	84764.3	92134.3	78274	329252	342325	323164	125959	141147	123204	331295	365042	346280
Citric acid	HMDB0000094	47249368	46427452	43769396	177141888	154913968	146600048	45069820	51017280	45631888	132280968	144024864	147200560
Citrulline	HMDB0000904	978035	1.32304e+06	1.2586e+06	2517750	2.39815e+06	2.47073e+06	1.47579e+06	1.90771e+06	1.47446e+06	3.11884e+06	2.73966e+06	2.9707e+06
Coenzyme A	HMDB0001423	0	0	0	0	0	0	0	0	0	0	0	0
Creatine	HMDB0000064	207078352	217312688	204537232	315175360	298498720	297059584	185661552	198630848	201471456	235175200	237106848	248442672
Creatinine	HMDB0000562	23410852	24218464	15595104	47964828	40803684	17109084	17269868	23042682	16684571	23394622	31282890	30481472
Cyclic AMP	HMDB0000058	0	0	0	0	0	0	0	0	0	0	0	0
Cytidine	HMDB0000089	280189	282679	220836	4507690	4.80762e+06	4.10926e+06	354952	425343	388612	6630747	6751398	6645796
Cytidine monophosphate	HMDB0000095	154062	152594	119621	670832	710365	447853	196269	203136	181828	699052	790166	651042
Cytidine triphosphate	HMDB0000082	52651.7	40838.6	28335.3	632334	313997	308290	30129	50074.3	30357	135593	246956	284880
Cytosine	HMDB0000630	359973	400900	348944	2.36961e+06	2.66541e+06	2348475	539213	568010	464819	2.31132e+06	2607301	2847046
D-2-Hydroxyglutaric acid	HMDB0000606	3.82533e+06	4.30789e+06	4.05857e+06	5.11865e+06	4.35622e+06	4.26531e+06	4151567	4.74124e+06	4474592	5.69512e+06	6.24943e+06	5730986
D-Erythrose 4-phosphate	HMDB0001321	0	0	0	0	0	0	0	0	0	0	0	0
D-Fructose	HMDB0000660	242781	452365	325898	1.05156e+06	1.05116e+06	1.04491e+06	301623	272849	239217	936097	971377	1.00553e+06
D-Glucose	HMDB0000122	2322666	3.87818e+06	2902265	17809418	16715422	18119004	2.77749e+06	3034363	3255604	14709934	15031841	14451955
D-Glucuronic acid	HMDB0000127	55881.3	59917.5	63849.2	117577	155517	156701	73031	73963.1	95790.3	128570	116043	144652
D-Glyceraldehyde 3-phosphate	HMDB0001112	513736	678831	789659	4507647	3.95216e+06	7.84537e+06	460501	550599	617933	3197103	2656867	4.63347e+06
D-Ribose	HMDB0000283	0	0	0	0	0	0	0	0	0	0	0	0
D-Ribose 5-phosphate	HMDB0001548	194051	213806	231189	688589	559531	971023	158026	203342	203747	527257	486206	579733
D-Ribulose	HMDB0000621	0	0	0	0	0	0	0	0	0	0	0	0
D-Ribulose 5-phosphate	HMDB0000618	62145.2	63083.5	45788.9	197887	198107	187489	69800.1	75209.8	64524.3	182617	200413	188712
D-Sedoheptulose 7-phosphate	HMDB0001068	609933	570399	485247	1.84407e+06	1.77984e+06	1612509	525976	627718	561759	1428636	1.58172e+06	1.49821e+06
dCDP	HMDB0001245	0	0	0	0	0	0	0	0	0	0	0	0
dCMP	HMDB0001202	0	0	0	0	0	0	0	0	0	0	0	0
dCTP	HMDB0000998	0	0	0	0	0	0	0	0	0	0	0	0
Deoxyadenosine	HMDB0000101	18602.1	19278.6	14532.7	36842.5	45558.4	49533.5	21688.6	22207.7	18681.6	24577.6	24075.7	30634.3
Deoxyadenosine monophosphate	HMDB0000905	0	0	0	0	0	0	0	0	0	0	0	0
Deoxyadenosine triphosphate	HMDB0001532	0	0	0	0	0	0	0	0	0	0	0	0
Deoxycytidine	HMDB0000014	335777	353071	319890	1.81637e+06	1.86664e+06	1.89502e+06	442606	459992	403248	1798671	1.94145e+06	2.28228e+06
Deoxyinosine	HMDB0000071	35640	35854.6	27400.8	189493	218385	218708	54749	49377.1	44574.2	265076	251273	269922
Deoxyribose 5-phosphate	HMDB0001031	48107.2	64517.1	43370	212291	191613	304986	32640.5	84875.4	55031.1	165110	132046	183666
Deoxyuridine	HMDB0000012	0	0	0	0	0	0	0	0	0	0	0	0
FAD	HMDB0001248	0	0	0	0	0	0	0	0	0	0	0	0
Flavin Mononucleotide	HMDB0001520	0	0	0	0	0	0	0	0	0	0	0	0
Fructose 1,6-bisphosphate	HMDB0001058	860468	860195	531321	12048612	9624582	8693682	513149	646648	480283	5.06458e+06	6637458	5.75987e+06
Fructose 6-phosphate	HMDB0000124	976377	994397	898312	5.11393e+06	4741237	4.59253e+06	670408	789297	752194	3956869	3.88204e+06	3673121
Fumaric acid	HMDB0000134	0	292664	6.7744e+06	0	0	4.16071e+07	0	0	1.22479e+07	1.41155e+06	0	4.11144e+06
Galactonic acid	HMDB0000565	2.69089e+06	2.56258e+06	2.39913e+06	6163756	5.60983e+06	5714638	2.78536e+06	2.72302e+06	2572716	5.13931e+06	5.48901e+06	5.53469e+06
GDP-glucose	HMDB0003351	32842.7	27825.7	24634.7	172232	136847	132956	27737.2	36293.8	34276.8	104442	123988	136771
Gluconic acid	HMDB0000625	85446360	87935608	80548200	236622544	226997472	200482960	95501184	101489256	87093232	169158960	190134496	192434944
Glucosamine	HMDB0001514	0	0	0	0	0	0	0	0	0	0	0	0
Glucosamine 6-phosphate	HMDB0001254	83396.8	87496.8	89953.7	483336	498641	474510	53705.4	66223.5	66640.5	350114	363232	338283
Glucose 6-phosphate	HMDB0001401	740844	845575	1.01241e+06	6.639e+06	6414702	7.19454e+06	470370	570936	626233	5556820	5557156	5315316
Glutathione	HMDB0000125	156710928	155157728	138957952	427392864	394966688	369069568	153942400	178673216	171329264	313001280	370900224	409731744
Glycerol 3-phosphate	HMDB0000126	222994	234864	195926	1.31484e+06	1.66213e+06	1.24738e+06	421298	466138	430633	2309646	2.42309e+06	2.44924e+06
Glycerophosphocholine	HMDB0000086	33282912	25647850	24907158	169425664	158993600	165035760	63664732	66212720	61760876	250056592	259080080	265412448
Glycine	HMDB0000123	23782284	22566754	22682236	19964744	19715330	20537596	26292954	26265390	24093690	19066996	17586674	17627144
Guanidoacetic acid	HMDB0000128	1.88498e+06	1955770	1.71736e+06	1.60921e+06	1.45413e+06	1478866	1.20973e+06	1.26524e+06	1.29344e+06	868754	797843	950916
Guanine	HMDB0000132	10588.9	8666.77	0	133196	138119	129423	9900.37	13727.3	0	186470	191239	183286
Guanosine	HMDB0000133	121279	95022.5	80546.8	1.20851e+06	1.25236e+06	1.19263e+06	181730	213197	187371	2.23227e+06	1.90923e+06	1.97695e+06
Guanosine diphosphate	HMDB0001201	50295	53486.5	38199.1	425234	327019	262373	28019	63480.7	74352.1	215174	220725	290685
Guanosine monophosphate	HMDB0001397	84309.2	76909	64981.7	590607	603657	482099	75247.1	80732.9	95277.6	482033	473081	514733
Guanosine triphosphate	HMDB0001273	0	0	0	57530.7	19918	24256.4	0	4471.88	0	6920.82	20345.2	27563.3
Hexanoylcarnitine	HMDB0000705	0	0	0	0	0	0	0	0	0	0	0	0
Hippuric acid	HMDB0000714	50860.5	99064.8	55252.8	167294	171479	177911	78077.8	66755	63462	148045	157821	158982
Hypotaurine	HMDB0000965	1295338	1.19265e+06	1.17688e+06	4.02945e+06	3.51193e+06	3.26519e+06	1.29994e+06	1.40095e+06	1.37481e+06	4.1646e+06	4.10839e+06	4.07177e+06
Hypoxanthine	HMDB0000157	144454	143476	125739	623282	642602	637432	201359	211869	190959	770918	783658	856638
IDP	HMDB0003335	0	0	0	0	0	0	0	0	0	0	0	0
Imidazoleacetic acid	HMDB0002024	2.04771e+06	2.04092e+06	1.95132e+06	2.42584e+06	2.46621e+06	2.52865e+06	2.71456e+06	2.79322e+06	2.51948e+06	2.7098e+06	3.06531e+06	2662283
Indoxyl sulfate	HMDB0000682	0	0	0	0	0	0	0	0	0	0	0	0
Inosine	HMDB0000195	77807.3	90232	76195.1	764332	779875	768703	130287	161489	124866	1.1916e+06	1.09462e+06	1128953
Inosinic acid	HMDB0000175	279591	275145	240962	173753	148355	158270	107364	93329.5	76290.8	166953	146889	165390
Isovalerylcarnitine	HMDB0000688	3633509	3.77151e+06	3.2928e+06	14352331	14691311	15281910	4653617	5200977	4.13938e+06	14451506	17365752	18793690
Kynurenic acid	HMDB0000715	0	0	0	0	0	0	0	0	0	0	0	0
L-Acetylcarnitine	HMDB0000201	21610976	22764586	19992696	68057504	63773808	67189192	38864032	43893096	36244920	56595128	60148484	63679572
L-Alanine	HMDB0000161	8994110	9186120	8694501	38836772	35183168	33395452	10221220	9922844	9244031	24523402	26081288	28508700
L-Arginine	HMDB0000517	25435418	28340208	24506480	70731944	68361752	70093736	30586598	34829996	33019402	61539132	58165352	59357132
L-Asparagine	HMDB0000168	20550862	20816648	18964732	40747476	41810596	40729856	16198682	17173248	14405483	36300736	36528876	35872856
L-Aspartic acid	HMDB0000191	13211247	11667177	11496234	41936976	40890996	37970120	16851212	17133406	17548382	36678908	37608092	38768464
L-Carnitine	HMDB0000062	41424168	39498460	37927484	26093376	26311340	20373726	38246480	38075904	37359980	22546968	24176532	23018708
L-Cystathionine	HMDB0000099	2.24669e+06	2.34541e+06	1.95842e+06	8695636	7.94578e+06	8.06058e+06	1.91804e+06	2.02925e+06	1.87763e+06	5.26276e+06	5.333e+06	5919883
L-Cysteine	HMDB0000574	0	0	0	0	0	0	0	0	0	0	0	0
L-Cystine	HMDB0000192	0	0	0	0	0	0	0	0	0	0	0	0
L-Dihydroorotic acid	HMDB0003349	687801	796509	648823	461618	429132	405171	800960	1.00747e+06	878668	588686	554718	485649
L-Glutamic acid	HMDB0000148	490310208	500228352	459609152	1062974592	1023280320	1011385152	572684288	608979968	542316224	1008080000	1020833984	1048380672
L-Glutamine	HMDB0000641	580257472	560824640	511195936	1709464064	1693266688	1712614784	737466304	848334976	686116224	1599169536	1575256320	1640444800
L-Glyceric acid	HMDB0006372	916180	904305	817117	5042271	4.80829e+06	4143675	1.12395e+06	1.78373e+06	1.20314e+06	6.22741e+06	6645756	6601029
L-Histidine	HMDB0000177	104051760	99377088	93098712	306099328	280779360	297334464	123345048	129999528	119039896	270233632	271192608	273789600
L-Homoserine	HMDB0000719	116422304	110562984	106251024	370695232	357269440	354577600	137816832	137689968	125775712	294019168	312981728	324497792
L-Isoleucine	HMDB0000172	177648128	175830400	161699232	501505376	491519072	482805344	213705568	224617264	201182976	433267712	470748832	492664096
L-Kynurenine	HMDB0000684	1056661	1.06036e+06	1.00215e+06	4649576	4.29604e+06	4248354	2.44063e+06	2668734	2.4379e+06	14557848	16429268	16373969
L-Lactic acid	HMDB0000190	133996936	168304624	146802992	281817536	299270112	317464864	185474832	195396352	166467984	209664464	274511360	273165536
L-Leucine	HMDB0000687	189758528	185364080	167532880	534420032	525571008	509164096	220808656	236977008	213048320	455512736	501599648	523284416
L-Lysine	HMDB0000182	15114744	16139731	14717970	55100792	55489408	57077764	19502044	21748700	19969618	47000868	45551548	45981140
L-Methionine	HMDB0000696	32018482	32365490	28246766	118140344	116556296	110476592	42565960	46388072	39542308	112000504	122670248	122803656
L-Palmitoylcarnitine	HMDB0000222	0	0	0	0	0	0	0	0	0	0	0	0
L-Phenylalanine	HMDB0000159	134102672	140717664	125082288	452491200	447526752	416087680	172176544	180026768	166452768	390747872	429082400	435086080
L-Pipecolic acid	HMDB0000716	288000	333899	280409	653698	699556	609844	360621	356573	462073	523483	574239	574600
L-Proline	HMDB0000162	205347936	206718672	193852848	522330304	480884576	461119104	233526736	238532784	215563312	431094752	447121664	481327296
L-Serine	HMDB0000187	47392656	42272672	43160432	75715128	70841736	75185312	46431724	49153012	47087604	69780528	65782932	81153736
L-Threonine	HMDB0000167	158126576	145676944	144220272	499845856	480462080	458677824	175096048	185300112	171763584	425259968	438970624	455734112
L-Tryptophan	HMDB0000929	9786912	10356710	8984730	41725976	41295204	39723696	13105620	14322803	12565560	37478736	39074056	40807108
L-Tyrosine	HMDB0000158	34834264	36452192	31927122	106792448	100492520	92830256	42470556	45387516	41088460	98105360	100173752	102374472
L-Valine	HMDB0000883	70673728	72802000	66448724	186076928	180974288	178820736	85082696	89171488	80142448	154738912	176541056	175134768
Malic acid	HMDB0000744	193310960	193091744	180911056	234213104	225270144	222204784	208779648	209756240	199857024	214861680	214374864	234691008
Myoinositol	HMDB0000211	18328204	16771106	16987846	41886304	36113972	38167788	16091165	15806335	15535649	25341862	22690156	24514696
N-Acetyl-D-glucosamine	HMDB0000215	0	0	0	0	0	0	0	0	0	0	0	0
N-Acetyl-glucosamine 1-phosphate	HMDB0001367	249231	255103	219242	3.21702e+06	3095825	2.86461e+06	377932	422793	445172	2.63761e+06	2.70411e+06	2.80828e+06
N-Acetyl-L-alanine	HMDB0000766	5.62787e+06	5.54381e+06	5265358	10433368	10121754	9542377	5.85104e+06	6.09687e+06	5.85869e+06	9542738	9440455	9827393
N-Acetyl-L-aspartic acid	HMDB0000812	27827724	27120392	24296374	88989080	79970712	74175168	19509856	20563414	20269518	53919572	54576188	54800508
N-Acetyl-L-methionine	HMDB0011745	6.59321e+06	6.6238e+06	5.62376e+06	13502299	12944436	11555185	7.29663e+06	7.75228e+06	7.02118e+06	10498938	12616322	12017867
N-Acetylasparagine	HMDB0006028	613946	825847	382108	1.31636e+06	938039	524833	242971	495046	652115	601540	747534	715196
N-Acetylaspartylglutamic acid	HMDB0001067	144091	149413	141523	779941	703912	613414	125565	148445	142394	446611	455081	478285
N-Acetylglutamic acid	HMDB0001138	501856	516320	464548	1.4819e+06	1289673	1.32069e+06	500800	563126	487695	1.22605e+06	1198255	1.15347e+06
N-Acetylglutamine	HMDB0006029	234866	239786	244372	635440	538962	556988	203878	194176	223746	400038	454366	441102
N-Acetylornithine	HMDB0003357	25443.1	27167.8	18102.1	80957.9	61300.7	54365.4	35500.3	31185.9	30007.4	53512.7	65750.2	56144.7
N-Acetylputrescine	HMDB0002064	0	0	0	0	0	0	0	0	0	0	0	0
N-acetyltryptophan	HMDB0013713	0	0	0	0	0	0	0	0	0	0	0	0
N-Formyl-L-methionine	HMDB0001015	0	0	0	0	0	0	0	0	0	0	0	0
N6-Acetyl-L-lysine	HMDB0000206	141460	145038	167105	244000	267268	318947	198261	171433	160478	281406	246679	235939
N6,N6,N6-Trimethyl-L-lysine	HMDB0001325	416830	482908	427745	1.37127e+06	1.23503e+06	1.30136e+06	412400	532210	450700	1.2649e+06	1.34544e+06	1.23571e+06
NAD	HMDB0000902	11436423	11222507	10294609	29036500	25770020	27877102	13144577	14702811	13602212	31122082	30172986	33940424
NADH	HMDB0001487	0	0	0	0	0	0	0	0	0	0	0	0
NADP	HMDB0000217	39730.9	35006.6	24541.8	249391	162462	150781	32359	49012.4	62323.5	149367	151758	165243
NADPH	HMDB0000221	0	0	0	0	0	0	0	0	0	0	0	0
Niacinamide	HMDB0001406	2.35948e+06	2.19266e+06	2.19524e+06	6.92628e+06	8485353	4856539	4.10291e+06	3276525	1.72874e+06	5746999	7805835	6.15506e+06
Nicotinamide riboside	HMDB0000855	0	0	0	0	0	0	0	0	0	0	0	0
Nicotinamide ribotide	HMDB0000229	0	0	0	0	0	0	0	0	0	0	0	0
Nicotinic acid	HMDB0001488	0	0	0	0	0	0	0	0	0	0	0	0
Nicotinic acid adenine dinucleotide	HMDB0001179	0	0	0	0	0	0	0	0	0	0	0	0
Nicotinic acid mononucleotide	HMDB0001132	0	0	0	0	0	0	0	0	0	0	0	0
O-Phosphoethanolamine	HMDB0000224	42867.1	43539.2	31558.5	330002	316619	306117	99807.3	88683.9	90474.1	278304	331554	346277
Ornithine	HMDB0000214	766692	981379	1.22843e+06	5.25945e+06	4.91241e+06	5791809	962284	1.11787e+06	844040	4.68949e+06	4.66577e+06	4152808
Orotic acid	HMDB0000226	147437	192664	149372	721529	638360	273574	333173	329859	236454	537401	621681	341025
Oxalacetic acid	HMDB0000223	0	0	0	0	0	0	0	0	0	0	0	0
Oxidized glutathione	HMDB0003337	12127541	11084838	12416048	42637412	41678996	44724288	15562102	14093206	13868528	45134320	40373432	40172884
Oxoglutaric acid	HMDB0000208	10609050	12388172	11173859	20809080	20788970	17550560	8401132	11304965	12467770	18910286	21517050	23256384
Palmitic acid	HMDB0000220	0	0	0	0	0	0	0	0	0	0	0	0
Pantothenic acid	HMDB0000210	101820040	101324288	95052968	276027968	263207520	252965728	107420752	114578624	106033496	216868816	224848336	230368672
Phosphocreatine	HMDB0001511	79512808	73465224	70983912	221886976	206764112	195926944	80468176	86333560	71494072	145135408	136464608	148987136
Phosphoenolpyruvic acid	HMDB0000263	530591	476361	509686	1.80315e+06	1.58351e+06	1.33815e+06	430213	418291	418145	1.53518e+06	1.46002e+06	1486876
Phosphorylcholine	HMDB0001565	383871232	373947264	354646752	791722304	781841024	718574080	376762048	394728480	374598464	657932032	669923264	694002112
Phosphoserine	HMDB0000272	85446	75342.6	62117.4	2.20788e+06	1.82611e+06	1.68615e+06	106695	73797.6	97208.9	1.5898e+06	1.78937e+06	1.67737e+06
Propionylcarnitine	HMDB0000824	17349618	16845026	15674064	67600696	67021336	72653656	18149670	18227924	17138374	54210008	57061988	59619136
Purine	HMDB0001366	0	0	0	0	0	0	0	0	0	0	0	0
Pyridoxine	HMDB0000239	133678	609248	179697	645293	598221	630642	257332	190099	198527	528377	583754	597415
Pyroglutamic acid	HMDB0000267	112690336	95424120	85006712	238317664	267807152	108895208	208483216	142946992	80495328	193806064	341745152	186811376
Pyruvic acid	HMDB0000243	965855	1.09247e+06	1.11042e+06	3.01968e+06	3.02031e+06	2.11807e+06	1.00296e+06	1.1518e+06	1.01606e+06	1345097	2.48959e+06	2.45504e+06
Riboflavin	HMDB0000244	11510.2	15145.9	11888	52754.1	54952	47618.1	14566.8	13923.3	10530.9	49946.5	52783.8	50989.9
S-Adenosylhomocysteine	HMDB0000939	1.71229e+06	1.58809e+06	1.57372e+06	6777728	5877241	5524190	1.63767e+06	1.87499e+06	1.90976e+06	5479732	5582601	6286519
S-Adenosylmethionine	HMDB0001185	784702	777269	689071	1.91546e+06	1.51689e+06	2.47779e+06	672342	930096	1.0629e+06	1.75226e+06	1.63525e+06	1.57231e+06
Sedoheptulose 1,7-bisphosphate	HMDB0060274	33327.6	26714	18836.7	329226	275600	215270	19387.6	32834.3	23123.9	133884	178248	169560
Succinic acid	HMDB0000254	10674629	13360201	12422563	6.00222e+06	5339033	7.41565e+06	15311008	16136474	16251358	8609074	6512598	6.81845e+06
Succinyl-CoA	HMDB0001022	0	0	0	0	0	0	0	0	0	0	0	0
Taurine	HMDB0000251	68090504	64036568	60421480	115849912	100614984	115281104	64332508	65126616	69923400	128238368	119372384	134095184
Thiamine	HMDB0000235	2.87686e+06	3018381	2.86305e+06	2.55583e+06	2.58406e+06	3.41697e+06	1.74815e+06	2.5592e+06	3.04689e+06	2.19927e+06	2.87978e+06	2.06614e+06
Thiamine monophosphate	HMDB0002666	0	0	0	0	0	0	0	0	0	0	0	0
Thymidine	HMDB0000273	40981.8	34972.6	22971.3	99007.4	137959	138041	35721.4	35077.6	30862.5	229425	173050	149776
Thymidine 5'-triphosphate	HMDB0001342	58050.1	18426.7	16539.6	565948	337131	364496	0	39320.3	18991.8	216262	248330	322231
Thymine	HMDB0000262	95395	89529.9	87103.1	179495	169921	159685	108540	107537	101928	277014	224081	173384
Uracil	HMDB0000300	0	0	0	0	0	0	0	0	0	0	0	0
Ureidopropionic acid	HMDB0000026	1.29092e+06	1.23282e+06	1.19207e+06	1.9053e+06	1.69633e+06	1752221	1.88759e+06	1.89478e+06	1.65532e+06	2.20119e+06	2.08517e+06	2.22265e+06
Ureidosuccinic acid	HMDB0000828	4.72646e+06	4.7728e+06	3.98107e+06	4357502	3.47376e+06	4446271	4417035	4243297	3.93465e+06	3.77253e+06	3.67239e+06	3.60605e+06
Uric acid	HMDB0000289	43639.2	162973	82426.4	746752	655837	679963	75878.9	79864	51680.2	328833	650837	351139
Uridine	HMDB0000296	94651.8	102035	99169.8	555604	598299	603781	154548	154563	225222	640029	615404	612122
Uridine 5'-diphosphate	HMDB0000295	725149	806433	451578	4.7448e+06	3.98677e+06	3.34332e+06	320766	711759	778071	2.83487e+06	2.303e+06	2803149
Uridine 5'-monophosphate	HMDB0000288	709296	619867	403130	3.3652e+06	3.00867e+06	1.10882e+06	889660	986567	661464	2.1951e+06	2.80663e+06	2.27683e+06
Uridine diphosphate-N-acetylglucosamine	HMDB0000290	14097463	13029884	11592739	41021132	34149928	32082572	16456716	19330018	17574096	38454940	38724292	41479700
Uridine diphosphate glucose	HMDB0000286	1.55161e+06	1.72809e+06	1.4175e+06	8.20172e+06	7345615	8.32602e+06	1.72e+06	2.35958e+06	2.4316e+06	6.09568e+06	5.69512e+06	6.33942e+06
Uridine diphosphate glucuronic acid	HMDB0000935	86066.8	75631.7	59007.7	727700	493442	642365	67108	126366	129881	339643	275645	469211
Uridine triphosphate	HMDB0000285	222687	150525	104952	2414514	945315	1.09121e+06	76865.4	145879	89355.9	480462	961935	1.02315e+06
Urocanic acid	HMDB0000301	2055635	2.79367e+06	3.76196e+06	3.7708e+06	3.43627e+06	2486435	3557801	3.64857e+06	2.23657e+06	2663868	3.9431e+06	1.77699e+06
Xanthine	HMDB0000292	47760.5	111987	76194.9	315044	310932	205933	103106	92812.5	70671.2	298689	348567	208591
Xanthosine	HMDB0000299	0	0	0	0	0	0	0	0	0	0	0	0
