## Supplemental 3 for "Co-Hyperpolarized Dehydroascorbate and Pyruvate MRI Predicts Treatment Response in Glioblastoma"

### Sheet: Sheet 1
Sample ID	U251CTR_1	U251CTR_2	U251CTR_3	U251RT_1	U251RT_2	U251RT_3	U87CTR_1	U87CTR_2	U87CTR_3	U87RT_1	U87RT_2	U87RT_3
1-Methyladenosine	1.4652e+06	3.18439e+06	1.19818e+06	1.23398e+06	1.14386e+06	1.25298e+06	916786	788451	581737	819482	1.05367e+06	709363
1-Methylnicotinamide	0	0	0	0	0	0	0	0	0	0	0	0
2-Hydroxycaproic acid	287319	650534	331542	442593	347485	482712	398383	565366	428961	418723	301198	398564
2-Hydroxyvaleric acid	642010	746534	603311	1.01176e+06	566495	688543	1.44056e+06	2.83772e+06	1.3466e+06	2.22936e+06	1.194e+06	2.07061e+06
3-Hydroxymethylglutaric acid	7.42715e+06	6.75833e+06	7.40681e+06	8.81974e+06	7.45651e+06	6.87336e+06	5.329e+06	4.14934e+06	5.06393e+06	6.57284e+06	6.45971e+06	4.22669e+06
3-Methylhistidine	2.21818e+06	2.5038e+06	2.48483e+06	6.27924e+06	2.55356e+06	4.9288e+06	1.24557e+07	9.52699e+06	1.2227e+07	3.48471e+06	3.72974e+06	1.02065e+07
3-Phosphoglyceric acid	498361	2.72954e+06	1.729e+06	1.0773e+06	772564	2.53003e+06	1.38174e+06	2.06807e+06	1.22948e+06	6.11646e+06	5.13978e+06	1.11455e+06
4-Acetamidobutanoic acid	0	0	0	0	0	0	0	0	0	0	0	0
4-Guanidinobutanoic acid	4.61414e+06	8.82521e+06	4.57237e+06	4.94536e+06	3.86031e+06	4.43864e+06	3.32201e+06	2.11629e+06	2.80564e+06	3.06398e+06	2.73708e+06	1.54697e+06
4-Hydroxyproline	1.31023e+06	1.47073e+06	1.6854e+06	2.41619e+06	1.28044e+06	1.63095e+06	4.03504e+06	3.80693e+06	4.9459e+06	1.67299e+06	1.15383e+06	3.49774e+06
4-Pyridoxic acid	118035	1.08315e+06	201208	216751	112622	194477	92549	68246.7	47838.2	87044.4	67657	97137.9
4-Trimethylammoniobutanoic acid	1.80915e+07	1.96039e+07	1.63422e+07	1.74013e+07	1.85056e+07	1.95712e+07	1.56824e+07	1.56583e+07	1.8787e+07	1.4786e+07	1.61415e+07	1.15649e+07
5-Thymidylic acid	73212	89290.9	57540.8	82985.4	41605.9	79368.2	30599.6	40122.8	56027.6	64188.9	75582.3	29490.7
6-Phosphogluconic acid	0	0	0	0	0	0	0	0	0	0	0	0
6-Phosphonoglucono-D-lactone	0	0	0	0	0	0	0	0	0	0	0	0
ADP	496003	728430	330796	652695	498023	625922	492590	264319	356310	267094	464844	362337
ADP-glucose	0	0	0	0	0	0	0	0	0	0	0	0
AICAR	0	0	0	0	0	0	0	0	0	0	0	0
Acetyl-CoA	0	0	0	0	0	0	0	0	0	0	0	0
Acetylcholine	280250	425011	151211	306904	209034	613676	390479	1.04433e+06	116233	121100	79673.8	93711.2
Acetylcysteine	0	0	0	0	0	0	0	0	0	0	0	0
Adenine	1.81227e+07	1.53396e+07	1.52239e+07	8.03612e+06	1.9137e+07	7.68769e+06	796761	1.45178e+06	1.16444e+06	6.74274e+06	3.24877e+06	935253
Adenosine	1.22334e+08	1.52295e+08	3.84975e+07	3.07087e+07	1.33788e+08	3.90749e+07	1.0139e+07	2.11265e+07	1.76908e+07	4.37672e+07	5.13192e+07	1.18167e+07
Adenosine monophosphate	1.14895e+07	4.98617e+06	6.17009e+06	5.2528e+06	7.39902e+06	2.94264e+06	1.85668e+06	2.1233e+06	2.47876e+06	2.11529e+06	3.26395e+06	1.56465e+06
Adenosine triphosphate	0	0	0	0	0	0	0	0	0	0	0	0
Allantoin	1.49119e+06	1.50863e+07	2.04803e+06	3.4578e+06	1.69643e+06	1.3945e+06	1.88333e+06	1.54139e+06	1.78974e+06	1.83806e+06	1.30868e+06	1.28044e+06
Aminoadipic acid	4.5788e+06	2.88051e+06	7.05809e+06	6.21832e+06	2.8244e+06	5.75585e+06	7.37055e+06	3.7743e+06	8.50908e+06	3.85881e+06	1.2697e+06	6.45518e+06
Anserine	5.76271e+07	3.69822e+07	4.90709e+07	2.59889e+07	3.47045e+07	4.02517e+07	2.45131e+07	1.9507e+07	1.97881e+07	4.25112e+07	4.91806e+07	1.35912e+07
Argininosuccinic acid	1.69591e+06	1.50375e+06	1.90174e+06	1.65525e+06	1.24451e+06	1.59313e+06	1.76346e+06	1.1585e+06	1.32429e+06	1.4023e+06	1.08474e+06	1.30093e+06
Asymmetric dimethylarginine	1.82702e+06	3.74595e+06	2.61868e+06	3.70494e+06	2.31616e+06	3.22433e+06	7.92924e+06	8.9105e+06	9.08359e+06	3.23865e+06	2.24266e+06	8.13828e+06
Betaine	5.557e+07	4.23424e+07	4.59531e+07	6.593e+07	6.84846e+07	6.2189e+07	9.47517e+07	6.41353e+07	1.07175e+08	6.81095e+07	3.66269e+07	7.34927e+07
Butyrylcarnitine	4.33766e+06	3.07931e+06	3.35804e+06	1.90855e+07	3.10292e+06	5.40865e+06	3.62983e+07	3.72091e+07	2.38388e+07	1.3688e+07	2.36684e+06	1.96699e+07
CDP	0	0	0	0	0	0	0	0	0	0	0	0
CDP-Ethanolamine	0	0	0	0	0	0	0	0	0	0	0	0
Caprylic acid	1.45391e+06	2.82259e+06	2.19013e+06	1.83376e+06	1.57532e+06	2.62824e+06	2.37919e+06	1.54288e+06	1.43545e+06	2.19314e+06	1.99085e+06	1.70132e+06
Carnosine	5.05845e+07	2.98754e+07	3.53558e+07	3.59794e+07	7.1733e+07	5.69288e+07	1.99628e+07	1.58676e+07	1.5314e+07	3.27214e+07	3.83045e+07	3.95676e+07
Choline	189773	177140	196265	194941	193380	202631	511951	675614	804497	199572	282377	653780
Citicoline	4.38663e+06	3.68004e+06	3.64949e+06	4.00908e+06	3.72087e+06	3.49129e+06	4.77215e+06	5.71356e+06	6.36205e+06	2.39913e+06	2.30296e+06	5.33012e+06
Citric acid	3.09676e+07	5.8282e+07	3.89887e+07	5.53386e+07	4.75155e+07	6.71036e+07	5.50588e+07	3.38031e+07	4.31431e+07	5.02392e+07	6.05959e+07	5.31766e+07
Citrulline	6.77079e+06	5.42944e+06	5.55232e+06	1.02394e+07	4.70254e+06	6.97921e+06	1.49686e+07	1.10974e+07	1.41103e+07	6.63486e+06	4.25836e+06	1.25929e+07
Coenzyme A	338136	517469	329529	309095	318300	446738	445948	268884	320311	253440	422668	312618
Creatine	1.03255e+09	1.00902e+09	9.54614e+08	9.478e+08	9.58867e+08	9.47647e+08	7.1841e+08	5.52751e+08	6.23244e+08	9.58402e+08	9.2751e+08	5.07984e+08
Creatinine	3.65147e+07	6.12506e+07	2.74188e+07	4.78636e+07	2.93751e+07	3.49345e+07	3.47498e+07	3.2287e+07	1.80159e+07	2.32024e+07	2.68888e+07	2.22025e+07
Cyclic AMP	0	0	0	0	0	0	0	0	0	0	0	0
Cytidine	2.31375e+07	2.20863e+07	2.22364e+07	2.43504e+07	2.58441e+07	2.6437e+07	2.8436e+07	3.25786e+07	2.95935e+07	2.82232e+07	2.74218e+07	3.3111e+07
Cytidine monophosphate	1.31845e+06	1.13802e+06	854692	1.03699e+06	1.14685e+06	727882	675144	519263	612115	537731	620660	634399
Cytidine triphosphate	0	0	0	0	0	0	0	0	0	0	0	0
Cytosine	6.91581e+06	7.09794e+06	6.99533e+06	7.44385e+06	8.13097e+06	7.89696e+06	8.91432e+06	9.81088e+06	9.1683e+06	8.5994e+06	8.46726e+06	9.97723e+06
D-2-Hydroxyglutaric acid	4.79719e+06	4.03272e+06	3.94547e+06	3.00927e+06	3.46407e+06	3.21451e+06	4.61085e+06	7.00815e+06	6.42215e+06	4.66465e+06	2.80829e+06	4.06342e+06
D-Erythrose 4-phosphate	0	0	0	0	0	0	0	0	0	0	0	0
D-Fructose	414661	794886	573453	926778	432689	822728	1.3639e+07	542077	367834	3.58996e+06	651725	1.77556e+06
D-Glucose	538137	3.1028e+06	1.60995e+06	2.90512e+06	581656	2.48424e+06	869299	763588	461852	5.18033e+06	579526	1.11336e+06
D-Glucuronic acid	0	0	0	0	0	0	0	0	0	0	0	0
D-Glyceraldehyde 3-phosphate	365928	2.14343e+06	2.8455e+06	6.89718e+06	518895	4.2217e+06	7.02339e+06	1.78377e+06	1.94713e+06	2.59287e+06	857790	6.32171e+06
D-Ribose	144933	2.25907e+06	425400	428573	240413	222320	645242	95320.5	99367.9	214434	166351	127387
D-Ribose 5-phosphate	2.80879e+06	5.58337e+06	6.14994e+06	9.54287e+06	3.22825e+06	8.17991e+06	7.93933e+06	3.73691e+06	4.24111e+06	6.43574e+06	4.12426e+06	7.94779e+06
D-Ribulose	259754	536598	317776	360088	289157	321868	279401	204519	223769	268724	282806	319716
D-Ribulose 5-phosphate	7.87707e+06	1.15776e+07	7.56491e+06	8.87213e+06	7.42598e+06	1.10968e+07	5.09958e+06	2.94613e+06	3.39981e+06	6.33637e+06	8.05977e+06	3.48598e+06
D-Sedoheptulose 7-phosphate	1.28044e+06	1.88714e+06	1.60747e+06	2.26229e+06	1.10388e+06	2.15326e+06	1.98861e+06	1.23812e+06	1.05869e+06	1.49806e+06	1.66939e+06	1.79317e+06
Deoxyadenosine	57513	95160.2	39347.2	85985.1	82792.6	86529.2	112986	261687	165445	79396.3	65276.6	72029.6
Deoxyadenosine monophosphate	0	0	0	0	0	0	0	0	0	0	0	0
Deoxyadenosine triphosphate	0	0	0	0	0	0	0	0	0	0	0	0
Deoxycytidine	829511	727611	1.46343e+06	2.87315e+06	1.14788e+06	1.23469e+06	2.05663e+06	4.96718e+06	2.93759e+06	1.81129e+06	1.1636e+06	3.26148e+06
Deoxyguanosine	1.22334e+08	1.52295e+08	3.84975e+07	3.07087e+07	1.33788e+08	3.90749e+07	1.0139e+07	2.11265e+07	1.76908e+07	4.37672e+07	5.13192e+07	1.18167e+07
Deoxyinosine	84256.2	92298.7	175175	450213	103557	223557	490152	551672	510571	253764	151999	538431
Deoxyribose 5-phosphate	0	0	0	0	0	0	0	0	0	0	0	0
Deoxyuridine	537052	393498	566682	664727	717191	591352	673651	915172	535445	721678	639915	761988
FAD	0	0	0	0	0	0	0	0	0	0	0	0
Flavin Mononucleotide	0	0	0	0	0	0	0	0	0	0	0	0
Fructose 1,6-bisphosphate	16050.7	34968.1	80259	144444	31777.9	175208	173250	38650.2	39252.1	138418	45693	156907
Fructose 6-phosphate	1.4358e+06	1.83225e+06	2.68211e+06	5.34743e+06	1.2525e+06	3.41247e+06	3.4656e+06	1.23087e+06	1.17582e+06	2.35141e+06	1.34684e+06	3.56284e+06
Fumaric acid	1.17713e+07	1.45869e+07	1.23564e+07	1.27188e+07	1.10266e+07	1.28104e+07	1.3178e+07	1.21596e+07	1.2592e+07	9.58622e+06	9.82997e+06	1.09023e+07
GDP-glucose	141582	183870	120221	141103	113711	165191	108307	54911.6	72643.2	37923.2	58929.1	59679
Galactonic acid	1.53558e+06	7.27201e+06	1.27423e+06	2.72802e+06	1.41753e+06	2.49505e+06	3.66085e+06	6.54394e+06	3.4606e+06	2.7977e+06	912804	2.0832e+06
Gluconic acid	74663.6	54866	11770.9	41728.8	26050.9	17168.3	46974.4	61347.9	49677	14075.6	12239.4	36692.9
Glucosamine	0	0	165982	0	153208	0	0	0	151298	0	0	87780
Glucosamine 6-phosphate	0	0	0	0	0	0	0	0	0	0	0	0
Glucose 6-phosphate	1.49171e+06	2.30433e+06	2.5851e+06	6.43834e+06	1.28111e+06	3.97424e+06	4.55187e+06	1.24196e+06	939600	2.44005e+06	1.78736e+06	4.6408e+06
Glutathione	1.00235e+08	8.57575e+07	9.31595e+07	9.68898e+07	9.0846e+07	9.3015e+07	1.29769e+08	1.59175e+08	1.55916e+08	8.8529e+07	8.20057e+07	1.40088e+08
Glycerol 3-phosphate	1.40311e+07	7.4608e+06	8.21398e+06	4.95302e+06	7.75825e+06	4.65634e+06	4.35804e+06	4.12049e+06	3.29282e+06	5.73311e+06	7.00971e+06	2.56089e+06
Glycerophosphocholine	1.09249e+08	1.03295e+08	1.33083e+08	1.27688e+08	9.27187e+07	1.23111e+08	3.94859e+08	5.71694e+08	5.66698e+08	1.06055e+08	2.49509e+08	5.54935e+08
Glycine	1.54224e+06	1.53181e+06	1.75073e+06	2.06711e+06	1.29993e+06	1.63831e+06	2.39782e+06	3.36826e+06	2.53543e+06	2.37447e+06	1.72137e+06	1.95516e+06
Guanidoacetic acid	305600	356117	459924	633045	197322	372106	365704	680126	496591	134864	125721	256256
Guanine	6.63712e+06	8.05883e+06	7.24084e+06	8.87021e+06	6.59618e+06	8.13467e+06	6.96916e+06	6.47629e+06	7.47976e+06	6.50472e+06	7.52078e+06	6.93611e+06
Guanosine	1.02028e+07	1.28262e+07	1.11035e+07	1.32128e+07	1.04628e+07	1.28233e+07	1.08622e+07	9.62051e+06	1.11738e+07	1.06243e+07	1.17437e+07	1.03496e+07
Guanosine diphosphate	53366.3	81357.9	47062.3	56822.1	58168.7	76150.1	50390.2	16661.4	26154	32144.2	39537.3	24433.8
Guanosine monophosphate	2.48276e+06	1.45678e+06	991110	1.17093e+06	1.60282e+06	573964	261778	179346	304276	249248	354155	130586
Guanosine triphosphate	0	0	0	0	0	0	0	0	0	0	0	0
Hexanoylcarnitine	286279	113010	109166	275189	170192	117527	477045	742177	569874	261014	123889	270736
Hippuric acid	216889	6.09986e+07	3.91915e+06	3.31182e+06	999907	168688	263909	141301	107053	161048	130988	93245.3
Hypotaurine	722270	468207	701675	2.26099e+06	730538	1.12257e+06	1.84848e+06	2.16795e+06	2.60188e+06	1.12538e+06	464748	1.95912e+06
Hypoxanthine	2.17439e+08	2.03145e+08	2.22408e+08	1.88066e+08	2.11236e+08	2.29991e+08	2.14232e+08	1.96631e+08	2.02866e+08	2.05947e+08	2.39161e+08	2.18917e+08
IDP	0	0	0	0	0	0	0	0	0	0	0	0
Imidazoleacetic acid	0	0	0	0	0	0	0	0	0	0	0	0
Indole-3-propionic acid	37524.5	46436	45328.6	131027	20844.9	53056.8	33761	36937.5	57645.6	40836.2	13226.2	25691.5
Indoxyl sulfate	318779	1.19026e+07	1.4079e+06	763773	440484	259160	456053	451042	448124	1.20363e+06	281586	512497
Inosine	7.3891e+07	7.45094e+07	7.67085e+07	7.68753e+07	6.69329e+07	8.28061e+07	5.80124e+07	5.44696e+07	5.63434e+07	7.07699e+07	7.02621e+07	5.52465e+07
Inosinic acid	9.38145e+06	4.50409e+06	2.98388e+06	3.7231e+06	4.94842e+06	1.46586e+06	468366	310011	568345	803936	1.14695e+06	525022
Isovalerylcarnitine	4.70347e+06	3.32963e+06	5.12269e+06	1.44267e+07	4.44199e+06	5.45116e+06	2.21981e+07	2.4936e+07	1.37324e+07	2.55375e+07	5.8531e+06	1.73328e+07
Kynurenic acid	348190	563077	55169.6	139751	75703.8	94504.1	80822.3	100013	41129.9	28106.4	15793.2	64385.5
L-Acetylcarnitine	1.03338e+08	8.04561e+07	8.9421e+07	2.05154e+08	7.23379e+07	9.66387e+07	2.79792e+08	2.94748e+08	2.6967e+08	2.80404e+08	8.58651e+07	1.53624e+08
L-Alanine	1.51092e+07	1.54675e+07	1.60976e+07	1.77656e+07	1.38341e+07	1.70355e+07	2.49515e+07	2.87735e+07	2.73494e+07	1.76322e+07	1.621e+07	2.75019e+07
L-Arginine	4.73597e+07	5.01371e+07	4.8064e+07	4.967e+07	4.97371e+07	5.51906e+07	5.40692e+07	3.37394e+07	3.42564e+07	5.34927e+07	4.52253e+07	3.29368e+07
L-Asparagine	5.14891e+06	5.61192e+06	5.27573e+06	5.99575e+06	4.32996e+06	6.23064e+06	8.42164e+06	1.27826e+07	9.10753e+06	8.27648e+06	7.01032e+06	1.25612e+07
L-Aspartic acid	5.67911e+07	5.94032e+07	5.10328e+07	4.15208e+07	5.75268e+07	5.65022e+07	4.16772e+07	2.40326e+07	3.02522e+07	4.50867e+07	4.91969e+07	3.78281e+07
L-Carnitine	4.07555e+08	3.57608e+08	4.0109e+08	4.6308e+08	3.73133e+08	3.76149e+08	5.31329e+08	4.63951e+08	4.79527e+08	6.14912e+08	4.19996e+08	4.21041e+08
L-Cystathionine	3.25584e+06	4.48665e+06	5.04119e+06	2.26263e+07	5.31633e+06	3.33823e+07	1.64841e+07	1.6496e+07	2.97858e+07	1.06924e+07	5.11308e+06	2.04326e+07
L-Cysteine	0	0	0	0	0	0	0	0	0	0	0	0
L-Cystine	538762	97599.4	36213.1	22977	386204	55468.1	20917.3	84555.8	118842	20955.2	333697	21228.2
L-Dihydroorotic acid	0	0	0	0	0	0	0	0	0	0	0	0
L-Glutamic acid	5.13167e+08	4.95863e+08	4.45602e+08	4.66558e+08	4.47949e+08	4.61175e+08	3.89466e+08	4.09076e+08	4.88303e+08	3.50538e+08	4.15621e+08	5.15241e+08
L-Glutamine	3.93329e+08	3.40101e+08	3.69542e+08	3.468e+08	3.01036e+08	3.4377e+08	2.53049e+08	1.7006e+08	2.24089e+08	4.21847e+08	4.15051e+08	2.36174e+08
L-Glyceric acid	0	0	0	0	0	0	0	0	0	0	0	0
L-Histidine	3.41329e+07	2.36336e+07	2.8453e+07	1.95229e+07	2.03998e+07	2.3218e+07	2.26424e+07	2.0303e+07	2.06743e+07	2.07832e+07	2.3326e+07	2.37754e+07
L-Homoserine	9.57685e+06	8.7422e+06	1.13382e+07	1.39857e+07	8.32785e+06	1.17108e+07	1.5125e+07	1.29127e+07	1.50785e+07	1.91779e+07	1.07729e+07	1.84746e+07
L-Isoleucine	4.96734e+07	5.44696e+07	3.63439e+07	3.28618e+07	2.54987e+07	3.36115e+07	5.00935e+07	4.75732e+07	3.20908e+07	4.18852e+07	3.21958e+07	4.42414e+07
L-Kynurenine	119333	77029	368392	177177	117388	137537	5.09205e+06	2.6241e+06	2.96817e+06	1.05602e+06	488450	5.72087e+06
L-Lactic acid	4.95281e+08	5.32769e+08	5.31443e+08	6.30338e+08	4.9492e+08	5.88265e+08	6.34982e+08	6.06014e+08	6.53819e+08	7.01379e+08	5.10189e+08	4.8886e+08
L-Leucine	5.43607e+07	5.93566e+07	6.74996e+07	6.09635e+07	5.36361e+07	6.34172e+07	9.3659e+07	8.68517e+07	6.25011e+07	8.11858e+07	7.42222e+07	9.68055e+07
L-Lysine	1.20207e+07	1.24993e+07	1.38324e+07	2.06721e+07	1.2292e+07	1.58204e+07	1.92243e+07	1.25063e+07	1.88128e+07	2.01097e+07	1.16834e+07	1.38763e+07
L-Methionine	2.99215e+07	2.46548e+07	3.83526e+07	3.28656e+07	2.91876e+07	3.54263e+07	4.69724e+07	2.08357e+07	2.90121e+07	3.53434e+07	2.92235e+07	3.85553e+07
L-Palmitoylcarnitine	71809.5	423382	2.99374e+06	581985	967188	275000	68623	112707	108877	303984	416567	14278.4
L-Phenylalanine	5.90794e+07	5.38e+07	6.34692e+07	6.81504e+07	5.35209e+07	6.58427e+07	9.56783e+07	7.68923e+07	7.93161e+07	8.63147e+07	6.16728e+07	8.53726e+07
L-Pipecolic acid	3.46305e+06	6.68259e+06	3.82759e+06	7.4659e+06	2.48186e+06	3.53821e+06	7.39117e+06	1.2595e+07	7.93677e+06	6.77529e+06	2.80083e+06	4.50126e+06
L-Proline	5.54089e+07	5.33869e+07	6.35449e+07	8.63249e+07	5.01828e+07	6.7062e+07	1.3236e+08	1.1343e+08	1.10488e+08	8.26296e+07	6.35827e+07	1.2488e+08
L-Serine	7.65566e+06	8.37631e+06	7.8669e+06	8.17635e+06	5.85922e+06	8.5957e+06	4.79327e+06	4.26337e+06	3.9111e+06	8.11601e+06	6.89664e+06	5.05599e+06
L-Threonine	2.78322e+07	2.29106e+07	3.19505e+07	3.74893e+07	2.49064e+07	3.25042e+07	3.77194e+07	3.46296e+07	4.54068e+07	5.19921e+07	3.02888e+07	4.47593e+07
L-Tryptophan	7.47916e+06	7.3784e+06	7.371e+06	1.12321e+07	6.70487e+06	8.89179e+06	1.07615e+07	6.661e+06	7.8539e+06	7.772e+06	5.68489e+06	9.15382e+06
L-Tyrosine	1.82603e+07	1.78473e+07	1.79327e+07	2.10232e+07	1.61105e+07	1.96685e+07	2.27593e+07	1.77577e+07	1.70748e+07	1.63675e+07	1.58891e+07	2.25602e+07
L-Valine	1.67784e+07	1.82182e+07	1.8806e+07	2.05993e+07	1.68942e+07	2.06292e+07	3.12936e+07	3.45781e+07	2.36082e+07	2.54476e+07	2.10624e+07	3.06284e+07
Malic acid	1.61249e+08	1.77091e+08	1.63889e+08	1.66516e+08	1.51294e+08	1.70217e+08	1.71026e+08	1.66151e+08	1.67803e+08	1.35477e+08	1.35376e+08	1.53458e+08
N-Acetyl-D-glucosamine	0	0	0	0	0	0	0	0	0	0	0	0
N-Acetyl-L-alanine	3.17183e+06	3.47078e+06	3.50027e+06	3.19062e+06	3.01639e+06	3.56901e+06	5.48625e+06	5.3481e+06	4.72817e+06	5.29046e+06	4.86092e+06	4.52941e+06
N-Acetyl-L-aspartic acid	1.04743e+09	9.83001e+08	8.86914e+08	7.8298e+08	1.01254e+09	8.7698e+08	4.64249e+08	3.06117e+08	4.12182e+08	8.26166e+08	8.78454e+08	3.57538e+08
N-Acetyl-L-methionine	3.56264e+06	3.47917e+06	4.03597e+06	4.56192e+06	4.05953e+06	4.54241e+06	6.13019e+06	5.17177e+06	5.52841e+06	4.97983e+06	3.57021e+06	5.67633e+06
N-Acetyl-glucosamine 1-phosphate	982970	1.05351e+06	1.0373e+06	1.2511e+06	741329	1.23262e+06	1.98436e+07	2.97334e+07	1.63993e+07	7.06135e+06	3.15797e+06	4.46037e+07
N-Acetylasparagine	0	0	0	0	0	0	0	0	0	0	0	0
N-Acetylaspartylglutamic acid	1.65461e+07	1.17337e+07	1.15497e+07	9.51113e+06	1.15132e+07	8.76292e+06	8.25332e+06	2.68501e+06	2.26686e+06	1.1156e+07	1.16692e+07	1.81132e+06
N-Acetylglutamic acid	454272	373122	398396	312627	362817	397939	508390	838424	695108	365851	280126	627160
N-Acetylglutamine	1.31917e+06	1.44475e+06	1.41175e+06	1.59407e+06	1.03457e+06	1.1073e+06	754226	514471	588179	2.178e+06	1.54928e+06	554455
N-Acetylornithine	1.21956e+06	1.21389e+06	1.86163e+06	2.00326e+06	919619	1.09834e+06	2.48275e+06	2.69726e+06	1.80115e+06	1.17465e+06	1.18466e+06	1.04538e+06
N-Acetylputrescine	585958	624528	128689	95819.3	941795	1.56063e+06	138202	1.20556e+06	345885	29220.2	34759.9	38323.6
N-Formyl-L-methionine	0	0	0	0	0	0	0	0	0	0	0	0
N-acetyltryptophan	9760.92	62941.9	5415.93	37019	8360.83	11423.8	18341.8	34986.7	23360.2	18196.8	0	19542
N6,N6,N6-Trimethyl-L-lysine	2.54669e+06	2.21295e+06	2.06648e+06	1.6014e+06	2.33508e+06	1.89046e+06	1.29304e+06	1.05792e+06	1.32664e+06	1.66436e+06	2.33274e+06	943762
N6-Acetyl-L-lysine	263083	426990	375678	401896	279454	193687	257880	253926	356246	365638	263468	257196
NAD	662261	434153	343026	290638	458027	309784	236559	308136	311497	260867	501542	201387
NADH	0	0	0	0	0	0	0	0	0	0	0	0
NADP	13144.9	22738.1	8648.59	11598.5	10223.3	17926	17546.4	12197.4	15440.2	8314.22	12912.3	15978
NADPH	8522.17	13495.6	6721.29	6811.3	5967.46	9581.78	8887.82	0	6306.94	2580.34	7415.34	5613.27
Niacinamide	5.68809e+07	7.99205e+07	4.98087e+07	5.60655e+07	5.81339e+07	5.44508e+07	6.25556e+07	5.52636e+07	5.91861e+07	4.97851e+07	5.17484e+07	5.41611e+07
Nicotinamide riboside	86979.4	129723	80075.7	77574	95470.5	90478.4	74760.1	74474.9	80168.6	87440	107402	84465.6
Nicotinamide ribotide	0	0	0	0	0	0	0	0	0	0	0	0
Nicotinic acid	0	0	0	0	0	0	0	0	0	0	0	0
Nicotinic acid adenine dinucleotide	0	0	0	0	0	0	0	0	0	0	0	0
Nicotinic acid mononucleotide	0	0	0	0	0	0	0	0	0	0	0	0
O-Phosphoethanolamine	4.06176e+07	4.64292e+07	3.70924e+07	3.47572e+07	3.78151e+07	3.70194e+07	2.23069e+07	1.44718e+07	1.66781e+07	2.82434e+07	3.34629e+07	1.40116e+07
Ornithine	357088	602320	559903	913915	827228	554998	1.61469e+06	946182	1.1021e+06	634305	570131	1.85033e+06
Orotic acid	468923	1.70559e+06	999042	2.05793e+06	542343	1.12808e+06	601149	322405	179031	781842	237168	396601
Oxalacetic acid	0	0	0	0	0	0	0	0	0	0	0	0
Oxidized glutathione	7.67725e+06	8.81558e+06	6.04462e+06	6.50752e+06	7.65379e+06	7.33238e+06	8.52337e+06	6.098e+06	7.70042e+06	7.45706e+06	5.75222e+06	4.8753e+06
Oxoglutaric acid	0	0	0	0	0	0	0	0	0	0	0	0
Palmitic acid	2.31368e+07	2.62635e+07	9.26662e+07	1.74179e+07	3.6096e+07	1.70616e+07	4.01747e+06	3.35353e+06	3.84158e+06	9.82157e+06	3.16935e+07	1.48422e+06
Pantothenic acid	2.25514e+07	1.6339e+07	1.87423e+07	2.65461e+07	2.30905e+07	2.54228e+07	2.80155e+07	2.59482e+07	2.63768e+07	2.61347e+07	2.19326e+07	2.91462e+07
Phosphocreatine	1.01206e+06	903703	1.29336e+06	904016	833786	895884	1.01389e+06	1.11912e+06	1.3842e+06	2.15289e+06	2.07341e+06	568730
Phosphoenolpyruvic acid	647872	1.59646e+06	3.08415e+06	1.37118e+06	934231	2.72901e+06	2.21461e+06	2.93552e+06	1.91876e+06	7.62096e+06	6.54898e+06	2.07565e+06
Phosphorylcholine	2.50896e+08	2.72511e+08	2.6962e+08	2.53716e+08	2.26261e+08	2.62937e+08	2.61012e+08	2.75167e+08	2.87149e+08	2.96034e+08	2.54178e+08	1.74764e+08
Phosphoserine	0	30816.3	9179.88	7819.97	2896.79	15170.2	13076.2	16120.1	8084.24	23927.6	21982.9	5597.73
Propionylcarnitine	7.17269e+06	5.76948e+06	5.94745e+06	1.20241e+07	6.18391e+06	7.44489e+06	2.58927e+07	2.48687e+07	2.0488e+07	2.56465e+07	9.47551e+06	1.82518e+07
Purine	5563.33	7579.43	23008.7	11058.6	10808.5	10140.3	22162.1	15640.1	16270.9	30454.6	24122.2	18285.6
Pyridoxine	0	0	0	0	0	0	0	0	0	0	0	0
Pyroglutamic acid	6.16813e+07	5.16028e+07	5.80423e+07	4.1307e+07	5.76903e+07	5.08131e+07	4.32544e+07	3.64636e+07	3.91512e+07	6.57794e+07	8.12641e+07	3.66014e+07
Pyruvic acid	1.29442e+06	1.29657e+06	1.39458e+06	1.48585e+06	987762	1.3078e+06	1.7006e+06	1.3579e+06	1.29956e+06	1.31173e+06	1.03538e+06	954703
Riboflavin	87864.6	143213	83297	71733	97942	71839.8	89696.4	45798.6	56760.2	74983.7	85862.2	55718.4
S-Adenosylhomocysteine	1.2771e+06	1.33497e+06	989816	1.26259e+06	851763	1.23648e+06	1.81755e+06	1.1579e+06	1.4988e+06	1.35259e+06	1.01915e+06	1.03168e+06
S-Adenosylmethionine	1.84063e+06	1.79482e+06	1.79967e+06	2.01076e+06	1.65763e+06	2.03011e+06	3.99668e+06	2.74788e+06	3.46815e+06	1.94899e+06	1.44254e+06	4.11148e+06
Sedoheptulose 1,7-bisphosphate	0	0	0	0	0	0	0	0	0	0	0	0
Succinic acid	1.5695e+07	5.70068e+06	7.90783e+06	4.71677e+06	7.42984e+06	3.24709e+06	3.89437e+06	4.15322e+06	5.02052e+06	6.6296e+06	3.91373e+06	1.79753e+06
Succinyl-CoA	0	0	0	0	0	0	0	0	0	0	0	0
Taurine	3.1309e+08	3.05565e+08	2.88262e+08	3.13386e+08	3.00217e+08	3.11793e+08	2.19781e+08	1.96971e+08	2.27508e+08	3.27094e+08	2.79592e+08	1.90947e+08
Thiamine	0	0	0	0	0	0	0	0	0	0	0	0
Thiamine monophosphate	450832	411752	267209	298048	360834	370396	183390	43843.7	107727	292414	331622	92888.1
Thymidine	500189	355585	684590	1.73813e+06	778988	1.21304e+06	2.61474e+06	3.72457e+06	3.53187e+06	1.49805e+06	750113	3.00138e+06
Thymidine 5-triphosphate	0	0	0	0	0	0	0	0	0	0	0	0
Thymine	148012	112863	189762	337563	199616	258806	487085	716358	694872	340979	192127	565787
Uracil	1.27604e+07	1.14704e+07	1.98024e+07	1.97633e+07	1.16912e+07	1.80382e+07	2.99014e+07	2.90464e+07	2.7994e+07	1.90127e+07	1.46341e+07	2.60399e+07
Ureidopropionic acid	1.20153e+07	1.14498e+07	1.30488e+07	1.35446e+07	1.20707e+07	1.39888e+07	2.62409e+07	3.10697e+07	2.21903e+07	1.65086e+07	1.57598e+07	2.58411e+07
Ureidosuccinic acid	167930	173222	160560	282356	128145	162124	299080	651893	343466	126201	98753.9	163881
Uric acid	754400	2.85848e+06	1.56238e+06	1.97384e+06	1.10939e+06	1.10109e+06	2.46401e+06	3.13308e+06	1.75064e+06	1.69562e+06	1.21504e+06	2.07701e+06
Uridine	3.36207e+07	3.16812e+07	3.15547e+07	2.8105e+07	3.0655e+07	3.19059e+07	6.83107e+07	9.19871e+07	6.97343e+07	5.26123e+07	4.35811e+07	1.06678e+08
Uridine 5-diphosphate	63661.8	122549	74879.5	138891	110750	159652	309455	224643	230152	93226.1	109484	87175.3
Uridine 5-monophosphate	828626	357890	329561	472652	543901	181910	238344	389841	397187	115473	125434	206639
Uridine diphosphate glucose	5.61048e+06	7.08268e+06	4.84344e+06	8.64688e+06	6.174e+06	7.54118e+06	7.97516e+06	7.13836e+06	7.47043e+06	3.86527e+06	4.40328e+06	8.12351e+06
Uridine diphosphate glucuronic acid	125772	175279	134183	388036	95831.5	317833	773777	504424	551186	142694	111234	585940
Uridine diphosphate-N-acetylglucosamine	5.41684e+06	5.63112e+06	5.54264e+06	9.69537e+06	5.00833e+06	6.78773e+06	3.97207e+07	6.46072e+07	6.11333e+07	6.44842e+06	5.30227e+06	3.47261e+07
Uridine triphosphate	0	0	0	0	0	0	0	0	0	0	0	0
Urocanic acid	540922	6.96862e+06	963664	1.11545e+06	1.30909e+06	526782	974947	1.04818e+06	1.16095e+06	899392	650618	1.32072e+06
Xanthine	4.14022e+07	3.81247e+07	4.62786e+07	4.43772e+07	4.27879e+07	4.93323e+07	5.64528e+07	5.55392e+07	5.26302e+07	5.07607e+07	4.53222e+07	5.83362e+07
Xanthosine	350735	345108	238956	221290	244810	285744	284559	314956	251484	562494	271421	195085
cis-Aconitic acid	6.92429e+06	8.02165e+06	6.84974e+06	7.64828e+06	9.40394e+06	9.03291e+06	6.48634e+06	4.55528e+06	6.1856e+06	7.70302e+06	9.29443e+06	6.32987e+06
dCDP	0	0	0	0	0	0	0	0	0	0	0	0
dCMP	0	0	0	0	0	0	0	0	0	0	0	0
dCTP	0	0	0	0	0	0	0	0	0	0	0	0
dUMP	0	0	0	0	0	0	0	0	0	0	0	0
myo-Inositol	6.65091e+07	7.56939e+07	6.6269e+07	7.60634e+07	6.34485e+07	6.98117e+07	6.77576e+07	4.372e+07	4.06961e+07	4.21538e+07	6.37556e+07	3.08347e+07
